# Drastic shift in flowering phenology, an instant reproductive isolation mechanism, explains the population structure of *Imperata cylindrica* in Japan

**DOI:** 10.1101/2020.06.30.179440

**Authors:** Yasuyuki Nomura, Yoshiko Shimono, Nobuyuki Mizuno, Ikuya Miyoshi, Satoshi Iwakami, Kazuhiro Sato, Tohru Tominaga

**Affiliations:** Research Institute for Food and Agriculture, Ryukoku University, 1-5 Yokoya, Seta Oe-cho, Otsu, Shiga 520-2194, Japan; Graduate School of Agriculture, Kyoto University, Kitashirakawa Oiwake-cho, Sakyo, Kyoto 606-8502, Japan; Institute of Plant Science and Resources, Okayama University, 2-20-1 Chuo, Kurashiki, Okayama 710-0046, Japan

**Keywords:** hybridisation, flowering phenology shift, ecotype, instant reproductive isolation, *Imperata cylindrica*, population genetic structure

## Abstract

Reproductive isolation plays an important role in population differentiation and speciation, thus enhancing biodiversity in wild plants. Hybridisation sometimes involves rapid reproductive isolation between parents and their hybrids through the novel traits of hybrids derived from a new combination of genomes. Here, we report how a hybrids’ new phenotype contributes to rapid reproductive isolation between two ecotypes of *Imperata cylindrica*. The two ecotypes differ in their flowering phenology and habitats. An analysis with genetic markers revealed that hybrid populations consisted of only F_1_ individuals. Both parental ecotypes flowered in spring, but F_1_s flowered in fall. This drastic shift in flowering phenology prevented backcrossing parental ecotypes to F_1_. F_1_s flowered in fall and dispersed seeds in winter. The germination percentage of seeds set on F_1_ was extremely low in their habitats, and seedlings did not survive due to the low temperatures in winter, resulting in the absence of a F_2_ generation. In conclusion, flowering phenology mismatch promotes reproductive isolation between parents and F_1_, resulting in a hybrid population consisting of only F_1_s.
