## Supplementary material for "Drastic shift in flowering phenology, an instant reproductive isolation mechanism, explains the population structure of *Imperata cylindrica* in Japan": Table S4

### Sheet: Table S1
Table S1. SNPs in haplotypes of each region
ppc-C4	Site
Haplotype ID	169
1	A
2	G
ITS	Site
Haplotype ID	55	73	116	129	402
1	A	C	T	A	T
2	G	C	C	A	C
3	G	C	C	C	C
4	G	G	C	A	C
5	G	G	C	C	C
EST47	Site
Haplotype ID	6	57	125	167	202	273
1	T	G	G	A	G	A
2	T	G	G	A	G	T
3	T	G	G	G	G	T
4	T	G	G	G	T	A
5	T	G	A	G	G	A
6	T	G	A	G	G	T
7	T	G	A	G	T	A
8	T	G	A	G	T	T
9	T	C	G	A	G	A
10	T	C	G	A	G	T
11	T	C	G	A	T	T
12	T	C	G	G	G	T
13	T	C	G	G	T	T
14	T	C	A	G	G	A
15	T	C	A	G	G	T
16	T	C	A	G	T	T
17	C	G	G	A	G	A
18	C	G	G	A	G	T
19	C	G	G	G	G	A
20	C	C	G	A	G	A
EST52	Site
Haplotype ID	51	150	180
1	T	G	T
2	T	C	T
3	C	G	T
4	C	C	T
5	C	C	G
EST56	Site
Haplotype ID	14	64	81	85	88	89	90	136	197
1	A	G	T	C	T	G	T	A	T
2	A	G	T	C	T	G	T	G	T
3	A	G	T	C	C	G	T	G	T
4	A	G	T	C	C	G	T	G	A
5	A	G	C	C	C	G	T	A	T
6	A	A	T	C	C	G	T	G	T
7	A	A	C	C	C	G	C	A	T
8	A	A	C	C	C	A	C	A	T
9	A	A	C	C	C	A	C	A	A
10	A	A	C	C	C	A	C	G	T
11	A	A	C	T	C	A	C	A	T
12	A	A	C	T	C	A	C	A	A
13	C	G	T	C	T	G	T	G	A
14	C	G	T	C	C	G	T	A	T
15	C	G	T	C	C	G	T	A	A
16	C	G	T	C	C	G	T	G	T
17	C	G	T	C	C	G	T	G	A
18	C	G	T	C	C	A	T	G	A
19	C	G	T	C	C	A	C	G	T
EST61	Site
Haplotype ID	17	79	96	182	200	201	247	250
1	A	A	C	G	T	G	G	A
2	G	G	T	G	T	G	G	A
3	A	A	C	G	G	G	G	A
4	G	G	T	A	T	A	G	A
5	G	G	T	G	T	G	G	G
6	G	G	T	A	T	G	T	G
7	G	A	T	A	T	A	T	G
8	G	G	T	A	T	A	T	G
EST72	Site
Haplotype ID	58	233	273
1	G	C	A
2	G	C	G
3	G	T	G
4	C	C	G
5	C	T	G
EST78	Site
Haplotype ID	127	158
1	T	T
2	T	G
3	C	T
EST85	Site
Haplotype ID	169
1	G
2	T
EST89	Site
Haplotype ID	39	56	184
1	T	G	G
2	C	G	G
3	T	A	G
4	C	A	G
5	T	G	C
6	C	G	C
7	C	A	C
EST104	Site
Haplotype ID	156	174	188
1	G	A	G
2	G	C	G
3	G	C	T
4	T	A	G
5	T	C	T
EST109	Site
Haplotype ID	139	351	366	375	396	402	408	429	430
1	A	A	C	T	T	A	C	T	C
2	G	A	C	T	T	A	C	T	C
3	G	G	G	C	T	G	T	G	G
4	G	G	G	T	C	G	T	G	G
5	G	G	G	C	C	G	T	G	G
