## Supplementary material for "Drastic shift in flowering phenology, an instant reproductive isolation mechanism, explains the population structure of *Imperata cylindrica* in Japan": Table S1

### Sheet: Table S4
Table S4 Used accessions
	Sampling Location						Genotype			Population structure, distribution and morphology§
SampleID	Prefecture	Region	Latitude	Longitude	Age		cpDNA†	ITS‡		RNA-Seq	PCoA, STRUCTURE, and NEWHYBRIDS	CAPS	Morphology
103	Hokkaido	Hokkaido	43.2	140.833	1980		E	E		x	x	x
104	Hokkaido	Hokkaido	41.8167	140.117	1980		E	E		x	x	x
105	Hokkaido	Hokkaido	43.266	141.366	1980		E	E		x	x	x
106	Hokkaido	Hokkaido	43.2833	141.383	1980		E	E		x	x	x
201	Aomori	Tohoku	40.8667	141.1	1980		E	E		x	x	x
202	Aomori	Tohoku	40.7167	141.3	1980		E	E		x	x	x
203	Aomori	Tohoku	40.5333	141.467	1980		E	E		x	x	x	x
204	Aomori	Tohoku	40.4333	141.317	1980		E	E		x	x	x
205	Aomori	Tohoku	40.7833	140.633	1980		E	E		x	x	x
206	Aomori	Tohoku	40.4667	140.65	1980		E	E			x	x
207	Aomori	Tohoku	40.35	141.183	2010		E	E			x	x
208	Aomori	Tohoku	40.6	141.367	2010		E	E			x	x
209	Aomori	Tohoku	40.6667	141.167	2010		E	E			x	x
210	Aomori	Tohoku	40.8833	141.067	2010		E	E			x	x	x
211	Aomori	Tohoku	40.8333	140.817	2010		E	H			x	x
212	Aomori	Tohoku	40.7667	140.517	2010		E	H			x	x
213	Aomori	Tohoku	40.8	140.383	2010		E	E			x	x
214	Aomori	Tohoku	40.55	140.533	2010		E	H			x	x	x
215	Aomori	Tohoku	40.4167	140.633	2010		E	E			x	x
AM01	Aomori	Tohoku	40.4401	140.634	2010		E	E			x	x
AM02	Aomori	Tohoku	40.8087	140.269	2010		E	E				x
AM03	Aomori	Tohoku	40.939	140.31	2010		E	E				x
AM04	Aomori	Tohoku	40.939	140.31	2010		E	E				x
AM05	Aomori	Tohoku	40.9393	140.312	2010		E	E				x
AM06	Aomori	Tohoku	41.0066	140.381	2010		E	E				x
AM07	Aomori	Tohoku	41.0068	140.381	2010		E	E				x
AM08	Aomori	Tohoku	41.0068	140.381	2010		E	E				x
AM09	Aomori	Tohoku	41.007	140.381	2010		E	E				x
AM10	Aomori	Tohoku	41.007	140.381	2010		E	E				x
301	Akita	Tohoku	40.25	140.367	1980		C	H			x	x
304	Akita	Tohoku	39.3667	140.017	1980		E	H			x	x
305	Akita	Tohoku	39.4667	140.483	1980		C	H			x	x
306	Akita	Tohoku	39.1667	140.3	2010		E	E		x	x	x
307	Akita	Tohoku	39.1667	140.3	2010		E	H			x	x
308	Akita	Tohoku	39.1333	139.917	2010		E	H			x	x
309	Akita	Tohoku	40.2167	140	2010		E	H			x	x
310	Akita	Tohoku	40.0167	139.9	2010		E	H			x	x
311	Akita	Tohoku	39.6333	140.267	2010		E	E			x	x
312	Akita	Tohoku	39.4667	140.467	2010		E	H			x	x
313	Akita	Tohoku	39.3	140.567	2010		E	H			x	x
314	Akita	Tohoku	40.4	139.967	2010		E	H			x	x
315	Akita	Tohoku	39.0833	140.3	2010		E	E			x	x	x
316	Akita	Tohoku	39.2167	140.133	2010		C	H			x	x
317	Akita	Tohoku	39.1167	139.883	2010		C	H			x	x
318	Akita	Tohoku	40.3	140.55	2010		E	H			x	x
319	Akita	Tohoku	40.25	140.417	2010		E	H			x	x
320	Akita	Tohoku	40.1	140.4	2010		C	E			x	x
321	Akita	Tohoku	39.8667	140.533	2010		E	H			x	x
322	Akita	Tohoku	39.6667	140.55	2010		C	H			x	x
323	Akita	Tohoku	39.6	140.6	2010		E	H			x	x	x
324	Akita	Tohoku	39.7333	140.05	2010		E	H			x	x
325	Akita	Tohoku	39.15	140.483	2010		E	H			x	x
326	Akita	Tohoku	38.9833	140.467	2010		C	H			x	x
327	Akita	Tohoku	38.95	140.517	2010		E	H			x	x
AK01	Akita	Tohoku	40.2638	140.431	2010		E	H			x	x
AK02	Akita	Tohoku	40.2637	140.43	2010		E	H			x	x
AK03	Akita	Tohoku	40.2635	140.43	2010		E	H			x	x
AK04	Akita	Tohoku	39.8641	139.802	2010		E	H			x	x
404	Iwate	Tohoku	39.7	141.133	1980		E	H			x	x
405	Iwate	Tohoku	39.4667	141.133	1980		E	E			x	x
406	Iwate	Tohoku	39.2167	141.083	1980		E	H			x	x	x
407	Iwate	Tohoku	39.0167	141.117	1980		E	H			x	x
408	Iwate	Tohoku	39.3667	141.117	2010		E	H			x	x
409	Iwate	Tohoku	39.9333	141.083	2010		E	H			x	x	x
410	Iwate	Tohoku	39.3	140.9	2010		E	E			x	x
411	Iwate	Tohoku	39.6667	141.2	2010		E	E			x	x
412	Iwate	Tohoku	39.7167	141.95	2010		E	E			x	x
414	Iwate	Tohoku	40.0667	141.817	2010		E	E			x	x
415	Iwate	Tohoku	40.35	141.733	2010		E	E			x	x
416	Iwate	Tohoku	39.7	140.867	2010		E	E			x	x	x
417	Iwate	Tohoku	39.7333	141	2010		E	H			x	x
501	Miyagi	Tohoku	38.8	141.067	1980		C	C			x	x
505	Miyagi	Tohoku	37.95	140.883	1980		C	H			x	x
506	Miyagi	Tohoku	38.25	140.85	1980		C	C			x	x	x
507	Miyagi	Tohoku	38.2667	140.867	2010		E	E			x	x
508	Miyagi	Tohoku	38.7	140.833	2010		E	H			x	x	x
510	Miyagi	Tohoku	38.2833	140.683	2010		E	E			x	x	x
511	Miyagi	Tohoku	38.1833	140.583	2010		E	H			x	x
601	Yamagata	Tohoku	38.9833	139.85	1980		C	C			x	x	x
603	Yamagata	Tohoku	37.8333	140.283	2010		E	E			x	x
604	Yamagata	Tohoku	38.6667	140.167	2010		E	H			x	x	x
605	Yamagata	Tohoku	38.3833	140.367	2010		E	E			x	x	x
606	Yamagata	Tohoku	38.7167	140.3	2010		E	H			x	x
607	Yamagata	Tohoku	38.7167	140.3	2010		E	H			x	x
608	Yamagata	Tohoku	39.25	140.333	2010		C	H			x	x
609	Yamagata	Tohoku	38.8667	139.967	2010		E	H			x	x	x
610	Yamagata	Tohoku	38.5833	139.95	2010		E	H			x	x	x
611	Yamagata	Tohoku	38.45	140.083	2010		C	C			x	x
612	Yamagata	Tohoku	38.3667	140.217	2010		C	C			x	x
613	Yamagata	Tohoku	38.1333	140.05	2010		E	H			x	x
614	Yamagata	Tohoku	37.9667	139.983	2010		C	H				x
615	Yamagata	Tohoku	38.5833	140.483	2010		E	H				x
616	Yamagata	Tohoku	38.4	140.467	2010		E	H			x	x
617	Yamagata	Tohoku	38.2167	140.417	2010		E	H			x	x
703	Fukushima	Tohoku	37.5833	140.683	1980		C	H			x	x
704	Fukushima	Tohoku	37.5333	140.867	1980		C	C			x	x	x
709	Fukushima	Tohoku	37.3333	139.917	1980		E	H			x	x	x
801	Tochigi	Kanto	37.0167	139.733	1980		E	H			x	x	x
802	Tochigi	Kanto	36.6833	139.767	1980		C	C			x	x	x
901	Ibaraki	Kanto	36.8167	140.767	1980		C	C			x	x
903	Ibaraki	Kanto	36.3667	140.583	1980		C	C			x	x
904	Ibaraki	Kanto	36.1667	140.6	1980		C	C			x	x	x
905	Ibaraki	Kanto	35.95	140.583	1980		C	C			x	x
906	Ibaraki	Kanto	36.0333	140.083	1980		C	C				x
1001	Gunma	Kanto	36.3	139.05	1980		C	C				x
1003	Gunma	Kanto	36.3833	139.283	1980		E	E			x	x	x
1004	Gunma	Kanto	36.2833	138.917	1980		C	C			x	x	x
1101	Saitama	Kanto	36.0667	139.417	1980		C	C			x	x
1201	Tokyo	Kanto	35.6167	139.8	1980		C	C			x	x
1202	Tokyo	Kanto	35.75	139.35	1980		C	C			x	x
1203	Tokyo	Kanto	33.15	139.75	1980		C	C			x	x
1204	Tokyo	Kanto	33.1167	139.817	1980		C	C			x	x
1205	Tokyo	Kanto	33.0667	139.817	1980		C	C			x	x
1206	Tokyo	Kanto	26.6333	142.167	1980		C	C			x	x
1207	Tokyo	Kanto	26.6333	142.167	1980		C	C			x	x
1208	Tokyo	Kanto	26.6333	142.167	1980		C	C			x	x
1209	Tokyo	Kanto	27.1	142.2	1980		C	C			x	x
HH01	Tokyo	Kanto	26.6358	142.156	2010		C	C			x	x
TT01	Tokyo	Kanto	27.0942	142.192	2010		C	C				x
1302	Chiba	Kanto	35.7	140.25	1980		C	C			x	x
KS01	Chiba	Kanto	35.6976	140.724	2010		E	E				x
KS02	Chiba	Kanto	35.6976	140.724	2010		E	E			x	x
KS03	Chiba	Kanto	35.6976	140.724	2010		E	E			x	x	x
KS14	Chiba	Kanto	35.3655	139.897	2010		E	E			x	x
KS15	Chiba	Kanto	35.3663	139.897	2010		E	E				x
KS16	Chiba	Kanto	35.3662	139.897	2010		C	C				x
KS17	Chiba	Kanto	35.3663	139.897	2010		E	E			x	x
KS04	Ibaraki	Kanto	35.9209	140.644	2010		C	C				x
KS05	Ibaraki	Kanto	35.9209	140.644	2010		C	C			x	x
KS06	Ibaraki	Kanto	35.9209	140.644	2010		C	C				x
KS07	Ibaraki	Kanto	35.9203	140.647	2010		C	C			x	x	x
KS08	Ibaraki	Kanto	35.9203	140.647	2010		E	E			x	x
KS09	Ibaraki	Kanto	35.9203	140.647	2010		E	E			x	x
KS10	Ibaraki	Kanto	35.9203	140.647	2010		C	C			x	x
KS11	Ibaraki	Kanto	35.9202	140.647	2010		E	E			x	x
KS12	Ibaraki	Kanto	35.9202	140.647	2010		E	E			x	x
KS13	Ibaraki	Kanto	35.9202	140.647	2010		E	E				x
KS18	Ibaraki	Kanto	35.9188	140.649	2010		E	E				x
1401	Kanagawa	Kanto	35.6167	139.15	1980		C	C			x	x
1501	Yamanashi	Chubu	35.5333	138.883	1980		C	C			x	x
1601	Nagano	Chubu	36.25	138.433	1980		C	C			x	x
1602	Nagano	Chubu	35.85	138.083	1980		E	E			x	x
1604	Nagano	Chubu	35.35	137.8	1980		C	C			x	x	x
1605	Nagano	Chubu	35.8667	137.983	1980		E	E			x	x
1606	Nagano	Chubu	36.7	138.083	1980		E	H			x	x
1607	Nagano	Chubu	36.7	138.083	1980		E	H			x	x
1608	Nagano	Chubu	36.6833	138	1980		E	H			x	x	x
1609	Nagano	Chubu	36.65	137.983	1980		E	H			x	x
1610	Nagano	Chubu	36.65	137.867	1980		E	E			x	x
1611	Nagano	Chubu	36.5167	137.867	1980		E	H			x	x
1612	Nagano	Chubu	36.3	137.9	1980		E	H			x	x
1613	Nagano	Chubu	36.7167	138.3	1980		C	C			x	x
1614	Nagano	Chubu	36.1833	137.95	1980		E	H			x	x
1703	Shizuoka	Chubu	34.75	137.95	1980		C	C			x	x
1704	Shizuoka	Chubu	34.8833	138.283	1980		C	C				x
1705	Shizuoka	Chubu	35.15	138.617	1980		C	C				x
1711	Shizuoka	Chubu	35	138.517	1980		E	E		x	x	x	x
1712	Shizuoka	Chubu	34.6747	137.979	1980		C	C			x	x	x
SZ01	Shizuoka	Chubu	34.7416	137.883	2010		C	C				x
SZ02	Shizuoka	Chubu	34.7416	137.883	2010		E	E				x
1802	Aichi	Chubu	34.5833	137.033	1980		C	C			x	x
1803	Aichi	Chubu	35.05	137.117	1980		C	C				x
1806	Aichi	Chubu	35.1833	136.9	1980		E	E			x	x
1807	Aichi	Chubu	35.1833	136.9	1980		E	E			x	x
1901	Gifu	Chubu	36.3167	136.9	1980		C	C			x	x
1905	Gifu	Chubu	35.3833	136.7	1980		C	C				x
1906	Gifu	Chubu	35.3333	136.483	1980		C	C				x
2003	Nigata	Chubu	37.4667	138.833	1980		C	C			x	x
2004	Nigata	Chubu	37.3167	138.433	1980		C	C				x
2006	Nigata	Chubu	38.35	139.55	1980		C	C				x
2008	Nigata	Chubu	37.7	139.383	1980		E	H			x	x
2009	Nigata	Chubu	37.4333	138.833	1980		E	H			x	x
2104	Toyama	Chubu	36.9667	137.633	1980		C	C				x
2105	Toyama	Chubu	36.75	137.35	1980		C	C			x	x
2201	Ishikawa	Chubu	36.3	136.317	1980		C	C			x	x
2205	Ishikawa	Chubu	36.85	136.767	1980		C	C			x	x
2206	Ishikawa	Chubu	37.05	136.733	1980		C	C				x
2215_1_1	Ishikawa	Chubu	37.0167	136.733	1980		E	E			x	x	x
2215_1_2	Ishikawa	Chubu	37.0167	136.733	1980		E	E		x	x	x
2215_2_1	Ishikawa	Chubu	37.0167	136.733	1980		E	E			x	x
2215_2_2	Ishikawa	Chubu	37.0167	136.733	1980		E	E			x	x
2216_1	Ishikawa	Chubu	37.15	136.667	1980		C	C			x	x
2216_2	Ishikawa	Chubu	37.15	136.667	1980		C	C			x	x
IS01	Ishikawa	Chubu	36.2979	136.249	2010		C	C				x
2305	Fukui	Chubu	36	136.2	1980		C	C			x	x
2306	Fukui	Chubu	36.0833	136.25	1980		C	C				x
2308	Fukui	Chubu	36.2333	136.3	1980		C	C				x
2317_1	Fukui	Chubu	36.05	136.017	1980		E	E		x	x	x	x
2317_2	Fukui	Chubu	36.05	136.017	1980		E	E		x	x	x
2318_1	Fukui	Chubu	36.25	136.133	1980		E	E			x	x
2318_2	Fukui	Chubu	36.25	136.133	1980		E	E		x	x	x
FK01	Fukui	Chubu	36.2498	136.133	2010		C	C				x
FK02	Fukui	Chubu	36.2498	136.133	2010		C	C				x
FK03	Fukui	Chubu	36.2499	136.133	2010		C	C				x
2404	Shiga	Kinki	35.4167	135.95	1980		C	C			x	x
2405	Shiga	Kinki	35.4167	136.033	1980		C	C				x
2411	Shiga	Kinki	35.0667	135.883	1980		C	C				x
SG03	Shiga	Kinki	35.0113	135.98	2010		C	C				x
SG06	Shiga	Kinki	35.1353	136.007	2010		C	C				x
2503	Kyoto	Kinki	34.9667	135.817	1980		C	C				x
2506	Kyoto	Kinki	35.1833	135.667	1980		C	C			x	x	x
2508	Kyoto	Kinki	35.4833	135.467	1980		C	C				x
2601	Hyogo	Kinki	34.8167	135.333	1980		C	C			x	x
2602	Hyogo	Kinki	34.8667	135.267	1980		C	C				x
2603	Hyogo	Kinki	35.0833	135.183	1980		C	C				x
SD01	Hyogo	Kinki	34.9097	135.209	2010		C	C			x	x
HY01	Hyogo	Kinki	34.9085	135.037	2010		E	E			x	x
HY02	Hyogo	Kinki	34.9085	135.037	2010		E	E			x	x
HY03	Hyogo	Kinki	34.9084	135.038	2010		C	C			x	x
HY04	Hyogo	Kinki	34.9084	135.038	2010		C	C			x	x
HY05	Hyogo	Kinki	34.8954	134.829	2010		E	H			x	x
HY06	Hyogo	Kinki	34.9034	134.836	2010		C	C				x
HY07	Hyogo	Kinki	34.9033	134.836	2010		C	C				x
2704_1	Osaka	Kinki	34.7167	135.5	2010		C	C			x	x
2704_2	Osaka	Kinki	34.7167	135.5	2010		C	C				x
2705_1	Osaka	Kinki	34.7167	135.483	2010		E	E			x	x
2705_2	Osaka	Kinki	34.7167	135.483	2010		E	E		x	x	x	x
2705_3	Osaka	Kinki	34.7167	135.483	2010		E	E		x	x	x
2705_4	Osaka	Kinki	34.7167	135.483	2010		E	E				x
2705_5	Osaka	Kinki	34.7167	135.483	2010		E	E			x	x
2705_6	Osaka	Kinki	34.7167	135.483	2010		E	E			x	x
2705_7	Osaka	Kinki	34.7167	135.483	2010		E	E			x	x
2802	Nara	Kinki	33.9667	135.8	1980		C	C				x
2803	Nara	Kinki	34	135.8	1980		C	C			x	x
2813	Nara	Kinki	34.1333	136.017	1980		C	C				x
2902	Mie	Kinki	34.0667	136.25	1980		C	C			x	x
2903	Mie	Kinki	34.05	136.2	1980		C	C				x
2911	Mie	Kinki	34.75	136.533	1980		C	C				x
ME01	Mie	Kinki	34.2843	136.834	2010		E	H			x	x
ME02	Mie	Kinki	34.2843	136.834	2010		E	H			x	x
3002	Wakayama	Kinki	33.4833	135.8	1980		C	C			x	x
3001_3	Wakayama	Kinki	33.4667	135.833	1980		C	C			x	x
3040_1	Wakayama	Kinki	33.85	135.15	1980		C	C				x
3040_2	Wakayama	Kinki	33.85	135.15	1980		E	E		x	x	x	x
3040_3	Wakayama	Kinki	33.8833	135.133	1980		C	C			x	x	x
WK01	Wakayama	Kinki	33.6531	135.958	2010		C	C				x
WK02	Wakayama	Kinki	33.6533	135.958	2010		C	C				x
WK03	Wakayama	Kinki	33.5747	135.915	2010		E	H			x	x	x
WK04	Wakayama	Kinki	33.5747	135.915	2010		E	H			x	x	x
WK05	Wakayama	Kinki	33.5466	135.875	2010		E	E			x	x
WK06	Wakayama	Kinki	33.5466	135.875	2010		E	E		x	x	x
WK07	Wakayama	Kinki	33.5466	135.875	2010		E	E		x	x	x
WK08	Wakayama	Kinki	33.5466	135.875	2010		E	E		x	x	x	x
WK09	Wakayama	Kinki	33.5448	135.867	2010		C	C			x	x
WK10	Wakayama	Kinki	33.5451	135.867	2010		E	H			x	x	x
WK11	Wakayama	Kinki	33.5451	135.867	2010		E	H			x	x	x
WK12	Wakayama	Kinki	33.5453	135.867	2010		C	C			x	x
WK13	Wakayama	Kinki	33.5461	135.868	2010		E	H			x	x
WK14	Wakayama	Kinki	33.5094	135.63	2010		C	C			x	x
WK15	Wakayama	Kinki	33.5097	135.629	2010		C	C			x	x
WK6_1	Wakayama	Kinki	33.4837	135.778	2010		E	H				x
3101	Tottori	Chugoku	35.4833	133.433	1980		C	C			x	x
3103	Tottori	Chugoku	35.5667	134.317	1980		C	C				x
TO02	Tottori	Chugoku	35.5397	134.198	2010		C	C				x
3201	Shimane	Chugoku	34.7833	131.95	1980		C	C			x	x
3202	Shimane	Chugoku	35.0333	132.267	1980		C	C				x
3203	Shimane	Chugoku	35.2833	132.617	1980		C	C				x
3302	Okayama	Chugoku	34.5333	133.617	1980		C	C			x	x
3303	Okayama	Chugoku	35.1	133.717	1980		C	C			x	x
3401	Hiroshima	Chugoku	34.3833	133.117	1980		C	C			x	x
3403	Hiroshima	Chugoku	34.2833	132.267	1980		C	C				x
3501	Yamaguchi	Chugoku	34.0833	132.017	1980		C	C				x
3504	Yamaguchi	Chugoku	34.3	130.883	1980		C	C			x	x
3505	Yamaguchi	Chugoku	34.35	131.333	1980		C	C				x
3601	Tokushima	Shikoku	34	134.6	1980		C	C			x	x
3702	Ehime	Shikoku	34.3	133.95	1980		C	C				x
3703	Ehime	Shikoku	34.25	134.35	1980		C	C			x	x
3802	Kagawa	Shikoku	33.3	132.533	1980		C	C			x	x
3804	Kagawa	Shikoku	33.8	132.85	1980		C	C			x	x
3805	Kagawa	Shikoku	33.9167	133.267	1980		C	C				x
3901	Kochi	Shikoku	33.55	134.3	1980		C	C			x	x
3905	Kochi	Shikoku	33.3	133.167	1980		C	C				x
3908	Kochi	Shikoku	32.7667	132.767	1980		C	C				x
4001	Fukuoka	Kyushu	33.6167	131.133	1980		C	C			x	x
4003	Fukuoka	Kyushu	33.4667	130.833	1980		C	C				x
4006	Fukuoka	Kyushu	33.7833	130.55	1980		C	C				x
4101	Saga	Kyushu	33.2167	130.083	1980		C	C			x	x
4102	Saga	Kyushu	33.3167	129.933	1980		C	C				x
4201	Nagasaki	Kyushu	33.05	129.833	1980		C	C			x	x
4202	Nagasaki	Kyushu	33.8	129.75	1980		C	C				x
4206	Nagasaki	Kyushu	33.75	129.683	1980		C	C				x
4301	Kumamoto	Kyushu	33.15	131.05	1980		C	C			x	x
4303	Kumamoto	Kyushu	32.1833	130.767	1980		C	C				x
4306	Kumamoto	Kyushu	32.8195	131.123	1980		C	C				x
4401	Oita	Kyushu	32.8333	131.717	1980		C	C			x	x
4403	Oita	Kyushu	33.0667	131.633	1980		C	C				x
4405	Oita	Kyushu	33.5333	131.4	1980		C	C				x
4501	Miyazaki	Kyushu	31.7	131.017	1980		C	C				x
4502	Miyazaki	Kyushu	31.8167	131.233	1980		C	C			x	x	x
4508	Miyazaki	Kyushu	32.3667	131.1	1980		C	C				x
MiyazakiTano	Miyazaki	Kyushu	NA	NA	NA		E	E		x		x
MY01	Miyazaki	Kyushu	31.8317	131.414	2010		C	C			x	x
MY02	Miyazaki	Kyushu	31.8312	131.411	2010		E	E			x	x	x
MY03	Miyazaki	Kyushu	31.8312	131.411	2010		C	C				x
MY04	Miyazaki	Kyushu	31.9498	131.403	2010		C	C				x
MY05	Miyazaki	Kyushu	31.9498	131.403	2010		C	C				x
MY06	Miyazaki	Kyushu	31.9503	131.403	2010		C	C				x
MY07	Miyazaki	Kyushu	31.8357	131.401	2010		C	C				x
MY08	Miyazaki	Kyushu	31.8357	131.401	2010		C	C				x
MY09	Miyazaki	Kyushu	31.8357	131.401	2010		C	C				x
MY1_1	Miyazaki	Kyushu	31.8768	131.434	2010		C	C				x
MY10	Miyazaki	Kyushu	31.8357	131.401	2010		C	C				x
MY11	Miyazaki	Kyushu	31.8357	131.401	2010		C	C				x
MY2_1	Miyazaki	Kyushu	31.8744	131.423	2010		E	E				x
MY2_4NF	Miyazaki	Kyushu	31.8744	131.423	2010		C	C				x
MY3_11F	Miyazaki	Kyushu	31.832	131.412	2010		C	C				x
MY3_1F	Miyazaki	Kyushu	31.8322	131.412	2010		E	E				x
MY3_1NF	Miyazaki	Kyushu	31.8322	131.412	2010		C	C				x
MY4_1F	Miyazaki	Kyushu	31.8179	131.398	2010		E	E				x
MY4_1NF	Miyazaki	Kyushu	31.8179	131.398	2010		C	C				x
4604	Kagoshima	Kyushu	31	130.667	1980		C	C			x	x
4616	Kagoshima	Kyushu	28.1167	129.25	1980		C	C				x
4618	Kagoshima	Kyushu	27.8167	128.967	1980		C	C			x	x	x
AMM01	Kagoshima	Kyushu	28.192	129.402	2010		C	C				x
AMM02	Kagoshima	Kyushu	28.192	129.402	2010		C	C				x
KG01	Kagoshima	Kyushu	31.5236	130.327	2010		C	C			x	x
KG1_1	Kagoshima	Kyushu	31.7087	130.746	2010		C	C				x
KG2_1	Kagoshima	Kyushu	31.7108	130.775	2010		C	C				x
KG2_2	Kagoshima	Kyushu	31.7101	130.771	2010		E	E				x
KG2_3	Kagoshima	Kyushu	31.7101	130.771	2010		C	C				x
KG2_4	Kagoshima	Kyushu	31.71	130.771	2010		C	C				x
KG2_5	Kagoshima	Kyushu	31.71	130.771	2010		E	E				x
KG3_1	Kagoshima	Kyushu	31.7261	130.617	2010		C	C				x
KG3_2	Kagoshima	Kyushu	31.7258	130.616	2010		C	C				x
KG4_1	Kagoshima	Kyushu	31.7258	130.607	2010		C	C				x
OE01	Kagoshima	Kyushu	27.3613	128.571	2010		C	C			x	x
OE02	Kagoshima	Kyushu	27.396	128.55	2010		C	C				x
OE03	Kagoshima	Kyushu	27.331	128.559	2010		C	C				x
OE04	Kagoshima	Kyushu	27.3534	128.597	2010		C	C				x
OE05	Kagoshima	Kyushu	27.4341	128.712	2010		C	C				x
OE06	Kagoshima	Kyushu	27.4143	128.644	2010		C	C				x
SBS01	Kagoshima	Kyushu	31.5036	131.018	2010		C	C				x
SBS02	Kagoshima	Kyushu	31.5036	131.018	2010		C	C				x
SBS03	Kagoshima	Kyushu	31.5036	131.018	2010		C	C				x
SBS04	Kagoshima	Kyushu	31.5036	131.018	2010		C	C				x
YR01	Kagoshima	Kyushu	27.04	128.401	2010		C	C			x	x
YR02	Kagoshima	Kyushu	27.04	128.401	2010		C	C				x
YR03	Kagoshima	Kyushu	27.0233	128.44	2010		C	C				x
YR04	Kagoshima	Kyushu	27.0277	128.436	2010		C	C				x
YR05	Kagoshima	Kyushu	27.0547	128.44	2010		C	C				x
YR06	Kagoshima	Kyushu	27.0641	128.438	2010		C	C				x
4710	Okinawa	Kyushu	24.7333	125.433	1980		C	C			x	x	x
4713	Okinawa	Kyushu	26.7333	128.183	1980		C	C			x	x	x
4735	Okinawa	Kyushu	24.4667	123.033	1980		C	C			x	x	x
4737	Okinawa	Kyushu	24.0667	123.767	1980		C	C			x	x
4747	Okinawa	Kyushu	24.3333	123.983	1980		C	C			x	x
NS01	Okinawa	Kyushu	24.4488	123.015	2010		C	C				x
NS02	Okinawa	Kyushu	24.4494	122.999	2010		C	C				x
NS03	Okinawa	Kyushu	24.4621	123.035	2010		C	C				x
NS04	Okinawa	Kyushu	24.4051	123.807	2010		C	C				x
† Based on CAPS method for cpDNA.
‡ Based on CAPS method for ITS region. H means heterozygote of C- and E-type.
§ "x" means used accessions in each analysis.
