## Supplementary material for "Drastic shift in flowering phenology, an instant reproductive isolation mechanism, explains the population structure of *Imperata cylindrica* in Japan": Table S2

### Sheet: Table S2
Table S2. Primer sets
Primer set		5' to 3' primer sequence	Tm (˚C)	Approximate product size (bp)
ITS	forward	ACTGCGGATGATCATTGTCG	62.1	650
	reverse	GGTAGTCCCGACTGACCTG	58.1
ppc-C4	forward	ACCACCTGTGCTTCCAGTCT	59.8	900
	reverse	GGTGGTGATGTAGGGATTGC	60.2
EST47	forward	GAGACCCACAGTTGCTGGAG	60.9	500
	reverse	GGTTGTGCAAATCACCACAC	59.9
EST52	forward	AGTTTCCTCCCCATTCCCTA	59.8	400
	reverse	TCCTTGTAGACTGCCCCAAT	59.6
EST56	forward	CGAGACGGAGAGGCAGAG	59.8	400
	reverse	CCCCATTCCTCAAGAACCTT	60.3
EST61	forward	ATCATCACCTGAGGGAGTGG	59.9	900
	reverse	TCACAGTGGTGGATGGAAGA	60.1
EST72	forward	TTTTTGAAAGGCAACCCAAT	59.4	400
	reverse	TTCCCTTTCCTAAACAAATGTGA	59.9
EST78	forward	TCCCAGATAAGCCAGAGGAA	59.8	300
	reverse	CAGGTAAAGCCACTGCATCA	59.9
EST85	forward	CATTTCGATGAGGTGTATTATTTTT	57.7	300
	reverse	TTCAAATTGTATCATTTTAAACAGGTC	58.9
EST89	forward	GACGAGTGCCCACTTCTGTT	60.3	300
	reverse	TACCCATTTTCGAGGTCTGG	59.9
EST104	forward	CTCTCCGCTACTCGTCTTCG	60.3	800
	reverse	GTCGCCAGCTCCTAAGAATG	60
EST109	forward	AGGAAAATCCCAGGAGCAGT	60.1	500
	reverse	ACACCTCAAGCGATGAAACC	60.1
ITS_CAPS	forward	ACTGCGGATGATCATTGTCG	62.1	250
	reverse	TCGTGTGGATTAAGATATCATCGCTGCGCG	75.6
EST104_CAPS	forward	CTCTCCGCTACTCGTCTTCG	60.3	500
	reverse	GAGGACAGCAGAGCAACACA	60.1
