## Supplementary material for "Drastic shift in flowering phenology, an instant reproductive isolation mechanism, explains the population structure of *Imperata cylindrica* in Japan": Table S3

### Sheet: Table S5
Table S5 Seed set of hand-pollinated panicles
Mother	Father	Maternal genotype	Paternal genotype	Maternal population	Paternal population	#Panicles	#Flowers	#Seeds	Seed set
WK08	3040_2	E	E	Wakayama	Wakayama	2	610	342	56.0656
3040_2	WK08	E	E	Wakayama	Wakayama	4	941	145	15.4091
203	AM02	E	E	Aomori	Aomori	2	531	124	23.3522
AM02	203	E	E	Aomori	Aomori	1	163	85	52.1472
WK01	WK02	C	C	Wakayama	Wakayama	4	1591	77	4.83972
WK02	WK01	C	C	Wakayama	Wakayama	3	1123	61	5.43188
214	607	F1	F1	Aomori	Yamagata	2	469	39	8.31557
607	214	F1	F1	Yamagata	Aomori	2	1154	39	3.37955
MG4_1	MG1_2_1	F1	F1	Miyagi	Miyagi	1	384	95	24.7396
MG1_2_1	MG4_1	F1	F1	Miyagi	Miyagi	5	2095	317	15.1313
WK7_5	WK20	F1	F1	Wakayama	Wakayama	2	677	4	0.590842
WK20	WK7_5	F1	F1	Wakayama	Wakayama	1	433	10	2.30947
WK11	WK3_1	F1	F1	Wakayama	Wakayama	3	1190	10	0.840336
WK3_1	WK11	F1	F1	Wakayama	Wakayama	4	1412	164	11.6147
